# PanKbase Integrated Single-Cell Map: A Comprehensive Atlas of Human Pancreatic Islets

**DOI:** 10.64898/2026.06.02.729719

**Authors:** Ha T.H. Vu, Han Sun, Parul Kudtarkar, Seth A. Sharp, Liza Brusman, Fan Feng, Thomas Bate, Julie A. Jurgens, Yiqun Wang, Yuanhao Huang, Runbo Mao, Sierra Corban, Amanda K. Huber, Alex Shilin, Ying Sun, Sara Narayanaswamy, Dongkeun Jang, Catherine C. Robertson, Shristi Shrestha, Trang Nguyen, Patrick Smadbeck, Lu Zhang, Mackenzie Brandes, The PanKbase Consortium, Jason Flannick, Noel Burtt, Shuibing Chen, Jie Liu, Jean-Philippe Cartailler, Benjamin F. Voight, Michael L. Stitzel, Marcela Brissova, Anna L. Gloyn, Kyle J. Gaulton, Stephen C.J. Parker

## Abstract

Single-cell RNA sequencing (scRNA-seq) of human pancreatic islet tissue is a powerful tool for investigating type 1 diabetes (T1D). However, individual datasets are limited in size and fragmented across donors, laboratories, and experimental conditions. To address this, we constructed a comprehensive, integrated scRNA-seq atlas of isolated human pancreatic islets by collating publicly available data generated from tissue provided by resources including the Human Pancreas Analysis Program, the Integrated Islet Distribution Program, and Prodo Labs. Systematic quality controls were implemented to select high-quality samples, reads, and cells.

During integration, we accounted for important variables such as age, sex, body mass index, origin study, treatments, islet distribution resources, and sequencing chemistry. Our single-cell atlas comprises 191 high-quality samples from 140 donors (59 female, 81 male) across five phenotypic groups: no diabetes (controls, n=69), autoantibody positivity without diabetes (n=12), pre-diabetes (n=11), T1D (n=12), and type 2 diabetes (T2D) (n=36). In total, the atlas contains 448,935 cells, capturing 13 distinct populations, including alpha cells (43.3%) and beta cells (26.8%), as well as groups such as immune cells (0.6%). Publicly available at www.pankbase.org, this atlas provides a platform for hypothesis-driven investigation of diabetes pathophysiology and, given rigorous quality control, is well-suited for downstream machine-learning applications.

**Article Highlights:**

- Current scRNA-seq datasets of pancreatic islet tissue are limited in size and scattered across donors, laboratories, and experimental conditions, underscoring the need for a consolidated resource.
- We harmonized datasets from multiple sources to build a comprehensive single-cell map of isolated human pancreatic islets.
- Our atlas captures 448,935 cells from 191 high-quality samples across 140 donors and multiple phenotypic groups, identifying 13 distinct cell populations.
- Available at www.pankbase.org, the atlas provides a scalable, rigorously curated platform to support hypothesis-driven diabetes research and can enable a broad range of downstream computational applications.
