## Supplementary material for "PanKbase Integrated Single-Cell Map: A Comprehensive Atlas of Human Pancreatic Islets": Online Supplementary Table 1

### Sheet: n_donors_per_study_last3yrs
Supplementary Table 1a: List of studies with 10X Chromium islet scRNA-seq data and their number of donors
Title	Authors	Year	PMID	DOI	Number of donors
Dynamic scRNA-seq of live human pancreatic slices reveals functional endocrine cell neogenesis through an intermediate ducto-acinar stage	Doke M, Álvarez-Cubela S, Klein D, Altilio I, Schulz J, Mateus Gonçalves L, Almaça J, Fraker CA, Pugliese A, Ricordi C, Qadir MMF, Pastori RL, Domínguez- Bendala J	2023	37898119	10.1016/j.cmet.2023.10.001	6
An Integrated Map of Cell Type-Specific Gene Expression in Pancreatic Islets	Elgamal RM, Kudtarkar P, Melton RL, Mummey HM, Benaglio P, Okino ML, Gaulton KJ	2023	37582230	10.2337/db23-0130	65
Single-cell expression profiling of islets generated by the Human Pancreas Analysis Program	Patil AR, Schug J; HPAP Consortium; Naji A, Kaestner KH, Faryabi RB, Vahedi G	2023	37188822	10.1038/s42255-023-00806-x	67
Sex-specific regulatory architecture of pancreatic islets from subjects with and without type 2 diabetes	Qadir MMF, Elgamal RM, Song K, Kudtarkar P, Sakamuri SSVP, Katakam PV, El- Dahr SS, Kolls JK, Gaulton KJ, Mauvais-Jarvis F	2024	39567827	10.1038/s44318-024-00313-z	52
Single Cell RNAseq Analysis of Cytokine-Treated Human Islets: Association of Cellular Stress with Impaired Cytokine Responsiveness	Stancill JS, Kasmani MY, Cui W, Corbett JA	2024	38985000	10.1093/function/zqae015	3
Single-cell transcriptomic profiling of human pancreatic islets reveals genes responsive to glucose exposure over 24 h	Grenko CM, Taylor HJ, Bonnycastle LL, Xue D, Lee BN, Weiss Z, Yan T, Swift AJ, Mansell EC, Lee A, Robertson CC, Narisu N, Erdos MR, Chen S, Collins FS, Taylor DL	2024	38967666	10.1007/s00125-024-06214-4	2
Identification of unique cell type responses in pancreatic islets to stress	Maestas MM, Ishahak M, Augsornworawat P, Veronese-Paniagua DA, Maxwell KG, Velazco-Cruz L, Marquez E, Sun J, Shunkarova M, Gale SE, Urano F, Millman JR	2024	38956087	10.1038/s41467-024-49724-w	5
Single-cell transcriptomics reveals a role for pancreatic duct cells as potential mediators of inflammation in diabetes mellitus	Muñoz García A, Juksar J, Groen N, Zaldumbide A, de Koning E, Carlotti F	2024	38742118	10.3389/fimmu.2024.1381319	9
Modeling type 1 diabetes progression using machine learning and single-cell transcriptomic measurements in human islets	Patil AR, Schug J, Liu C, Lahori D, Descamps HC; Human Pancreas Analysis Consortium; Naji A, Kaestner KH, Faryabi RB, Vahedi G	2024	38677282	10.1016/j.xcrm.2024.101535	50
Extracellular metallothionein as a therapeutic target in the early progression of type 1 diabetes	Melchiorre CK, Lynes MD, Bhandari S, Su SC, Potts CM, Thees AV, Norris CE, Liaw L, Tseng YH, Lynes MA	2024	38490439	10.1016/j.cstres.2024.03.005	24
β-cell Jagged1 is sufficient but not necessary for islet Notch activity and insulin secretory defects in obese mice	Suda N, Bartolomé A, Liang J, Son J, Yagishita Y, Siebel C, Accili D, Ding H, Pajvani UB	2024	38311286	10.1016/j.molmet.2024.101894	17
Integrating multi-omics data to analyze the potential pathogenic mechanism of CTSH gene involved in type 1 diabetes in the exocrine pancreas	Song Z, Li S, Shang Z, Lv W, Cheng X, Meng X, Chen R, Zhang S, Zhang R	2024	38050341	10.1093/bfgp/elad052	14
Dysfunctional β-cell longevity in diabetes relies on energy conservation and positive epistasis	Raval K, Jamshidi N, Seyran B, Salwinski L, Pillai R, Yang L, Ma F, Pellegrini M, Shin J, Yang X, Tudzarova S	2024	39313296	10.26508/lsa.202402743	67
Single-cell transcriptomic profiling of human pancreatic islets reveals genes responsive to glucose exposure over 24 h	Grenko CM, Bonnycastle LL, Taylor HJ, Yan T, Swift AJ, Robertson CC, Narisu N, Erdos MR, Collins FS, Taylor DL	2024	38967666	10.1007/s00125-024-06214-4	2
Evaluating cell- specific gene expression using single-cell and single-nuclei RNA-sequencing data from human pancreatic islets of the same donors	Engström K, Nilsson Å, Ofori JK, Wierup N, Bacos K, Ling C	2025	41102292	10.1038/s41598-025-21595-1	4
Human pancreatic α-cell heterogeneity and trajectory inference analyses reveal SMOC1 as a β-cell dedifferentiation gene	Kang RB, Varela M, Oh E, Lee J, Zhang T, Karakose E, Stewart AF, Scott DK, Thurmond DC, Garcia-Ocana A, Lu G	2025	41057332	10.1038/s41467-025-62670-5	29
Single-cell splicing QTL analysis in pancreatic islets	Cho JW, Cao J, Hemberg M	2025	41000275	10.3389/fbinf.2025.1657895	75
Targeting macrophages and ion homeostasis in T2D: new genes and therapeutic pathways identified	Mou L, Wang TB, Lu Y, Wu Z, Chen Y, Luo Z, Wang X, Pu Z	2025	40895573	10.3389/fimmu.2025.1514243	44
Dynamic GLUT trafficking at high glucose levels enhances insulin secretion: Dysregulation leads to decreased insulin secretion during type 2 diabetes	Pallavi A, Sinha N, ArunKumar NK, Kothegala L, Gandasi NR	2025	40811462	10.1073/pnas.2425955122	6
Transcriptomics of autoimmune diseases identifies FGFR1 as a target for pancreatic β-cell protection	Yi X, Zimath PL, Martin-Vazquez E, Oliveira JG, Jawurek S, Title AC, Yesildag B, Mourad NI, Buemi A, Pattou F, Kerr-Conte J, Costagliola S, Romitti M, Eizirik DL	2025	40782630	10.1016/j.jaut.2025.103469	37
Integrative single-cell multi-omics profiling of human pancreatic islets identifies T1D-associated genes and regulatory signals	D'Oliveira Albanus R, Zhang X, Zhao Z, Taylor HJ, Tang X, Han Y, Orchard P, Varshney A, Zhang T, Manickam N, Erdos MR, Narisu N, Taylor L, Saavedra X, Liu X, Zhong A, Li B, Zhou T, Naji A, Liu C, Collins FS, Parker SCJ, Chen S	2025	40737125	10.1016/j.celrep.2025.116065	8
A human and mouse subpopulation of senescent β-cells induces pathologic dysfunction through targetable paracrine signaling	Iwasaki K, Carapeto P, Abarca C, Hela F, Sanjines S, Pena S, Le S, Pan H, Cahill C, Midha A, Diniz JA, Baker D, Domanskyi S, Espinoza S, Pena A, Cigarroa FG, Woolworth JL, Chuang JH, Garovic VD, Kirkland JL, Tchkonia T, Musi N, Kuchel GA, Robson P, Aguayo-Mazzucato C	2025	40654723	10.1101/2025.05.07.648438	13
BMP5 signalling in beta cells and the impact on insulin secretion in the context of type 2 diabetes	Dekker E, de Winter TJJ, Muñoz Garcia A, de Graaf N, Roodzant MJ, de Koning EJP, Carlotti F	2025	40471239	10.1007/s00125-025-06457-9	47
A Complex Network of Obesity- Risk Genes Revealed by Systematic Bioinformatics and Single-Cell Transcriptomic Analyses	Liu Y, Yuan H, Hu J, Xu X, Yin S, Hu Y, Liu F	2025	40201036	10.1155/jobe/7821115	6
Spatiotemporal profiling of adhesion G protein-coupled receptors in developing mouse and human pancreas reveals a role for GPR56 in islet development	Olaniru OE, Toczyska K, Guccio N, Giera S, Piao X, King AJF, Jones PM, Persaud SJ	2025	40137991	10.1007/s00018-025-05659-z	12
Intrapancreatic adipocytes and beta cell dedifferentiation in human type 2 diabetes	Zhang N, Sun Q, Zhang J, Zhang R, Liu S, Zhao X, Ma J, Li X	2025	40072535	10.1007/s00125-025-06392-9	11
Deciphering the role of metal ion transport-related genes in T2D pathogenesis and immune cell infiltration via scRNA-seq and machine learning	Pu Z, Wang TB, Lu Y, Wu Z, Chen Y, Luo Z, Wang X, Mou L	2025	39926598	10.3389/fimmu.2024.1479166	44
Identification of a pancreatic stellate cell gene signature and lncRNA interactions associated with type 2 diabetes progression	Qiu J, Zhu P, Shi X, Xia J, Dong S, Chen L	2025	39872314	10.3389/fendo.2024.1532609	65
Transcriptomic heterogeneity of non-beta islet cells is associated with type 2 diabetes development in mouse models	Gottmann P, Speckmann T, Stadion M, Chawla P, Saurenbach J, Ninov N, Lickert H, Schürmann A	2025	39508880	10.1007/s00125-024-06301-6	20
Coxsackievirus B infection invokes unique cell-type-specific responses in primary human pancreatic islets	Veronese-Paniagua DA, Hernandez-Rincon DC, Taylor JP, Tse HM, Millman JR	2025	40892543	10.1016/j.celrep.2025.116211	4
Deep single-cell decoding of human pancreatic islets reveals T2D β-cell gene expression defects	Bandesh K, Motakis E, Nargund S, Kursawe R, Selvam V, Ansarullah, Bhuiyan RM, Eryilmaz GN, Willett AM, White JK, Krishnan SN, Spracklen CN, Ucar D, Stitzel ML	2026	41986506	10.1038/s44318-026-00744-w	48
A Potential Target for Suppressing Pancreatic Cancer: PDGFRB Regulated by DNA Methylation	Li Y, Liang Q, Li S, Ji G, Liu C	2026	41968825	10.2174/0113862073430277260109111343	2
Integrated transcriptome and single-cell sequencing analysis identify blood-pancreas shared lncRNA biomarkers in new- onset T2DM	Wang Y, Qu Y, Dong M, Zhang Y, Zhao N, Song S, Huo M, Lu N, Chen B, Sun C, Yu K, Ren J, Xu N, Liu W, Yao Y	2026	41915667	10.1371/journal.pone.0345359	34
Single-cell RNA-seq and in vitro study reveal Fusobacterium nucleatum impairs β-cell identity in type 2 diabetes via the NF-κB-CDKN1C axis	Wei Z, Xu T, Gu X, He Q, Feng Q, Li M	2026	41803883	10.1186/s12967-026-07981-x	42
Activated Human Pancreatic Stellate Cells Signature Communication in Type 1 Diabetes	Yu G, Petrilli AM, Glass C, Lopez YN, Pratley RE, Casu A	2026	41674826	10.21203/rs.3.rs-8704281/v1	20

### Sheet: studies_in_PanK_map
Supplementary Table 1b: List of studies with 10X Chromium islet scRNA-seq data utilized in PanKbase Integrated Map
Title	Publication Year	Author	DOI
NIH Initiative to Improve Understanding of the Pancreas, Islet, and Autoimmunity in Type 1 Diabetes: The Human Pancreas Analysis Program (HPAP)	2019	Kaestner, Klaus H.; Powers, Alvin C.; Naji, Ali; HPAP Consortium; Atkinson, Mark A.	10.2337/db19-0058
Single-cell RNA-seq with spike-in cells enables accurate quantification of cell-specific drug effects in pancreatic islets	2020	Marquina-Sanchez, Brenda; Fortelny, Nikolaus; Farlik, Matthias; Vieira, Andhira; Collombat, Patrick; Bock, Christoph; Kubicek, Stefan	10.1186/s13059-020-02006-2
SARS-CoV-2 infection induces beta cell transdifferentiation	2021	Tang, Xuming; Uhl, Skyler; Zhang, Tuo; Xue, Dongxiang; Li, Bo; Vandana, J. Jeya; Acklin, Joshua A.; Bonnycastle, Lori L.; Narisu, Narisu; Erdos, Michael R.; Bram, Yaron; Chandar, Vasuretha; Chong, Angie Chi Nok; Lacko, Lauretta A.; Min, Zaw; Lim, Jean K.; Borczuk, Alain C.; Xiang, Jenny; Naji, Ali; Collins, Francis S.; Evans, Todd; Liu, Chengyang; tenOever, Benjamin R.; Schwartz, Robert E.; Chen,…	10.1016/j.cmet.2021.05.015
Combinatorial transcription factor profiles predict mature and functional human islet α and β cells	2021	Shrestha, Shristi; Saunders, Diane C.; Walker, John T.; Camunas-Soler, Joan; Dai, Xiao-Qing; Haliyur, Rachana; Aramandla, Radhika; Poffenberger, Greg; Prasad, Nripesh; Bottino, Rita; Stein, Roland; Cartailler, Jean-Philippe; Parker, Stephen C.J.; MacDonald, Patrick E.; Levy, Shawn E.; Powers, Alvin C.; Brissova, Marcela	10.1172/jci.insight.151621
Single-cell multi-omics analysis of human pancreatic islets reveals novel cellular states in type 1 diabetes	2022	Fasolino, Maria; Schwartz, Gregory W.; Patil, Abhijeet R.; Mongia, Aanchal; Golson, Maria L.; Wang, Yue J.; Morgan, Ashleigh; Liu, Chengyang; Schug, Jonathan; Liu, Jinping; Wu, Minghui; Traum, Daniel; Kondo, Ayano; May, Catherine L.; Goldman, Naomi; Wang, Wenliang; Feldman, Michael; Moore, Jason H.; Japp, Alberto S.; Betts, Michael R.; the HPAP Consortium; Fasolino, Maria; Schwartz, Gregory W.; P…	10.1038/s42255-022-00531-x
Understanding islet dysfunction in type 2 diabetes through multidimensional pancreatic phenotyping: The Human Pancreas Analysis Program	2022	Shapira, Suzanne N.; Naji, Ali; Atkinson, Mark A.; Powers, Alvin C.; Kaestner, Klaus H.	10.1016/j.cmet.2022.09.013
Single-cell expression profiling of islets generated by the Human Pancreas Analysis Program	2023	Patil, Abhijeet R.; Schug, Jonathan; Naji, Ali; Kaestner, Klaus H.; Faryabi, Robert B.; Vahedi, Golnaz	10.1038/s42255-023-00806-x
Excess pancreatic elastase alters acinar-β cell communication by impairing the mechano-signaling and the PAR2 pathways	2023	Basile, Giorgio; Vetere, Amedeo; Hu, Jiang; Ijaduola, Oluwaseun; Zhang, Yi; Liu, Ka-Cheuk; Eltony, Amira M.; De Jesus, Dario F.; Fukuda, Kazuki; Doherty, Grace; Leech, Colin A.; Chepurny, Oleg G.; Holz, George G.; Yun, Seok-Hyun; Andersson, Olov; Choudhary, Amit; Wagner, Bridget K.; Kulkarni, Rohit N.	10.1016/j.cmet.2023.05.007
Architecture of androgen receptor pathways amplifying glucagon-like peptide-1 insulinotropic action in male pancreatic β cells	2023	Xu, Weiwei; Qadir, M.M. Fahd; Nasteska, Daniela; Mota De Sa, Paula; Gorvin, Caroline M.; Blandino-Rosano, Manuel; Evans, Charles R.; Ho, Thuong; Potapenko, Evgeniy; Veluthakal, Rajakrishnan; Ashford, Fiona B.; Bitsi, Stavroula; Fan, Jia; Bhondeley, Manika; Song, Kejing; Sure, Venkata N.; Sakamuri, Siva S.V.P.; Schiffer, Lina; Beatty, Wandy; Wyatt, Rachael; Frigo, Daniel E.; Liu, Xiaowen; Katakam,…	10.1016/j.celrep.2023.112529
Single-nucleus RNA sequencing of human pancreatic islets identifies novel gene sets and distinguishes β-cell subpopulations with dynamic transcriptome profiles	2023	Kang, Randy B.; Li, Yansui; Rosselot, Carolina; Zhang, Tuo; Siddiq, Mustafa; Rajbhandari, Prashant; Stewart, Andrew F.; Scott, Donald K.; Garcia-Ocana, Adolfo; Lu, Geming	10.1186/s13073-023-01179-2
Single Cell RNAseq Analysis of Cytokine-Treated Human Islets: Association of Cellular Stress with Impaired Cytokine Responsiveness	2024	Stancill, Jennifer S; Kasmani, Moujtaba Y; Cui, Weiguo; Corbett, John A	10.1093/function/zqae015
Multi-omic human pancreatic islet endoplasmic reticulum and cytokine stress response mapping provides type 2 diabetes genetic insights	2024	Sokolowski, Eishani K.; Kursawe, Romy; Selvam, Vijay; Bhuiyan, Redwan M.; Thibodeau, Asa; Zhao, Chi; Spracklen, Cassandra N.; Ucar, Duygu; Stitzel, Michael L.	10.1016/j.cmet.2024.09.006
Deep single-cell decoding of human pancreatic islets reveals T2D β-cell gene expression defects	2026	Bandesh, Khushdeep; Motakis, Efthymios; Nargund, Siddhi; Kursawe, Romy; Selvam, Vijay; Bhuiyan, Redwan M; Eryilmaz, Giray Naim; Krishnan, Sai Nivedita; Spracklen, Cassandra N.; Ucar, Duygu; Stitzel, Michael L.	10.1038/s44318-026-00744-w
